## Supplemental Table S1 for "Gle1 is required for tRNA to stimulate Dbp5 ATPase activity *in vitro* and to promote Dbp5 mediated tRNA export *in vivo*"

### Sheet: Supplemental Table S1_Yeast
Supplemental Table S1: Yeast Strains
Name	Genotype	Reference
BMY948	W303 (MATa leu2-3,112 trp1-1 can1-100 ura3-1 ade2-1 his3-15 DBP5::URA3)	Lari, Arul Nambi Rajan et al. 2019
BMY950	W303 (MATa leu2-3,112 trp1-1 can1-100 ura3-1 ade2-1 his3-15 dbp5-L12A::URA3)	Lari, Arul Nambi Rajan et al. 2019
BMY1092	W303 (MATa leu2-3,112 trp1-1 can1-100 ura3-1 ade2-1 his3-15 dbp5-R423A::URA3)	Lari, Arul Nambi Rajan et al. 2019
BMY1251	W303 (MATa leu2-3,112 trp1-1 can1-100 ura3-1 ade2-1 his3-15 DBP5::URA3 los1Δ::KanMx)	This study
BMY1253	W303 (MATa leu2-3,112 trp1-1 can1-100 ura3-1 ade2-1 his3-15 dbp5-L12A::URA3 los1Δ::KanMx)	This study
BMY1255	W303 (MATa leu2-3,112 trp1-1 can1-100 ura3-1 ade2-1 his3-15 dbp5-R423A::URA3 los1Δ::KanMx)	This study
BMY009	BY4742 (MATa his3Δ1 leu2Δ0 lys2Δ0 met15Δ0 ura3Δ0)	This study
BMY1334	BY4742 (MATa his3Δ1 leu2Δ0 lys2Δ0 met15Δ0 ura3Δ0 ProtA-TEV-His6-DBP5::NATMX)	Lari, Arul Nambi Rajan et al. 2019
BMY2565	BY4742 (MATa his3Δ1 leu2Δ0 lys2Δ0 met15Δ0 ura3Δ0 ProtA-TEV-His6-DBP5::NATMX los1Δ::KanMx)	This study
BMY2568	BY4742 (MATa his3Δ1 leu2Δ0 lys2Δ0 met15Δ0 ura3Δ0 ProtA-TEV-His6-DBP5::NATMX msn5Δ::KanMx)	This study
BMY3697	W303 (MATα tor1-1 fpr1::NAT ade2-1 trp1-1 can1-100 leu2-3,112 his3-11,15 ura3 GAL psi+ MEX67-FRB::KanMx PEX25-2x-FKBP12::HIS3)	This study
BMY3680	W303 (MATα tor1-1 fpr1::NAT ade2-1 trp1-1 can1-100 leu2-3,112 his3-11,15 ura3 GAL psi+ MEX67-FRB::KanMx PEX25-2x-FKBP12::HIS3 ProtA-TEV-His6-DBP5::URA3)	This study
BMY4094	W303 (MATA leu2-3,112 trp1-1 can1-100 ade2-1 his3-15 pGAL-DBP5::URA3)	This study
BMY4097	W303 (MATA leu2-3,112 trp1-1 can1-100 ade2-1 his3-15 pGAL-dbp5-E240Q::URA3)	This study
BMY4100	W303 (MATA leu2-3,112 trp1-1 can1-100 ade2-1 his3-15 pGAL-dbp5-R426Q::URA3)	This study
BMY4103	W303 (MATA leu2-3,112 trp1-1 can1-100 ade2-1 his3-15 pGAL-dbp5-R369G::URA3)	This study
BMY4106	BY4742 (MATa his3Δ1 leu2Δ0 lys2Δ0 met15Δ0 GFP-DBP5::URA3)	This study
BMY4108	BY4742 (MATa his3Δ1 leu2Δ0 lys2Δ0 met15Δ0 los1Δ::KanMx GFP-DBP5::URA3)	This study
BMY4123	BY4742 (MATa lys2Δ0 met15Δ0 ura3Δ0 pGPD1-osTIR1::LEU2 DBP5-3V5-IAA17::KanMx GFP-LOS1::His3Mx6)	This study
